# Correlative SIP-FISH-Raman-SEM-NanoSIMS links identity, morphology, biochemistry, and physiology of environmental microbes

**DOI:** 10.1101/2022.03.29.486285

**Authors:** George A. Schaible, Anthony J. Kohtz, John Cliff, Roland Hatzenpichler

## Abstract

Microscopic and spectroscopic techniques are commonly applied to study microbial cells but are typically used on separate samples, resulting in population-level datasets that are integrated across different cells with little spatial resolution. To address this shortcoming, we developed a workflow that correlates several microscopic and spectroscopic techniques to generate an in-depth analysis of individual cells. By combining stable isotope probing (SIP), fluorescence *in situ* hybridization (FISH), scanning electron microscopy (SEM), confocal Raman microspectroscopy (Raman), and nano-scale secondary ion mass spectrometry (NanoSIMS), we illustrate how individual cells can be thoroughly interrogated to obtain information about their taxonomic identity, structure, physiology, and metabolic activity. Analysis of an artificial microbial community demonstrated that our correlative approach was able to resolve the activity of single cells using heavy water SIP in conjunction with Raman and/or NanoSIMS and establish their taxonomy and morphology using FISH and SEM. This workflow was then applied to a sample of yet uncultured multicellular magnetotactic bacteria (MMB). In addition to establishing their identity and activity, backscatter electron microscopy (BSE), NanoSIMS, and energy-dispersive X-ray spectroscopy (EDS) were employed to characterize the magnetosomes within the cells. By integrating these techniques, we demonstrate a cohesive approach to thoroughly study environmental microbes on a single cell level.
