## Supplementary tables for "Correlative SIP-FISH-Raman-SEM-NanoSIMS links identity, morphology, biochemistry, and physiology of environmental microbes"

### Sheet: Mock Community
Metadata	NanoSIMS D/H					Raman
Species	ROI Identifier	dDyeast	2σ	% D atoms	2σ	ROI Identifier	% CD
EC	1	240675	61780.4	3.68904	0.0585856	1	9.7969
EC	2	284480	72978.3	4.32875	0.0563983	2	10.942
MA	3	253761	65125.7	3.88104	0.063565	3	8.99266
MA	4	267463	68628.2	4.08125	0.0679289	4	11.1882
MA	5	332058	85140.9	5.01401	0.0688634	5	10.0131
MA	6	448703	114959	6.65321	0.087291	6	9.89516
MA	7	2930.48	1115.79	0.062256	0.00968863	7	0.0827858
EC	8	442389	113345	6.56592	0.0858683	8	10.9166
MA	9	981.019	810.176	0.0313876	0.00715022	9	0.233476
EC	10	2240.9	1080.61	0.0513391	0.0113691	16	0.173506
EC	11	1182.3	972.726	0.0345756	0.00919912	17	0.210636
EC	12	1273.46	1036.92	0.0360194	0.0101382	18	0.210388
EC	13	1406.62	1097.99	0.0381282	0.0111936	19	0.420104
MA	14	370263	94907.5	5.55721	0.0792252	20	10.9484
MA	15	409316	104891	6.10607	0.0880986	21	8.59614
MA	16	430039	110188	6.39474	0.0941291	22	6.82591
MA	17	408661	104723	6.09692	0.106045	23	9.16506
MA	18	3005.34	1161.59	0.0634409	0.0110151	24	0.243181
MA	19	1995.77	968.382	0.0474579	0.0092538	25	0.578862
MA	20	5872.11	1784.17	0.108799	0.0100499	26	0.287867
MA	21	314920	80759.9	4.76831	0.0768464	27	11.2599
EC	46	4747.67	1524	0.0910127	0.011263	28	0.247998
MA	23	351543	90122	5.29183	0.0724543	29	9.55709
MA	24	489445	125374	7.2125	0.0815053	30	9.95222
MA	25	340000	87171.1	5.12744	0.0677507	31	7.06927
MA	26	203789	52351.3	3.1437	0.0564664	32	9.64928
MA	27	1542.38	950.633	0.0402783	0.00926545	33	0.561404
EC	28	1160.31	833.106	0.0342274	0.0075177	34	1.1649
MA	29	-204.329	931.856	0.0126091	0.00532037	35	1.20668
MA	30	2600.23	1102.82	0.057028	0.0110362	36	0.566628
MA	31	543.75	808.754	0.0244611	0.00655401	37	0.841878
MA	32	-314.694	1061.4	0.0108603	0.00530816	38	0.217941
MA	33	-133.377	1166.24	0.0137333	0.00624457	39	1.27711
EC	34	109.95	1238.95	0.0175887	0.00758807	40	0.479308
EC	35	1160.02	1116.8	0.0342227	0.0108007	41	0.902369
MA	36	3039.59	1231.67	0.0639831	0.0134185	42	1.08118
MA	37	1197.59	845.891	0.0348178	0.00768979	43	0.0494884
MA	38	6.60754	973.137	0.0159513	0.00605996	44	0.457174
EC	39	140.544	982.751	0.0180734	0.00651844	45	0.474581
MA	NA	NA	NA	NA	NA	46	0.0778614
EC	NA	NA	NA	NA	NA	47	7.96912
MA	NA	NA	NA	NA	NA	48	0.460509
EC	NA	NA	NA	NA	NA	49	13.0891
MA	NA	NA	NA	NA	NA	50	0.570467
EC	40	416289	106673	6.2034	0.110339	51	6.71911
EC	41	-214.263	931.304	0.0124517	0.00529254	52	0.863805
MA	42	2048.66	1015.41	0.0482953	0.0101873	53	0.114879
MA	43	68.5211	809.988	0.0169323	0.00559788	54	0.308192
MA	44	303335	77798.4	4.6015	0.0785457	55	10.5393
MA	45	742.947	805.645	0.0276166	0.00684579	56	0.717482
EC	NA	NA	NA	NA	NA	57	14.4185
EC	NA	NA	NA	NA	NA	58	14.3946
EC	NA	NA	NA	NA	NA	59	11.1702
MA	NA	NA	NA	NA	NA	60	8.6385
MA	NA	NA	NA	NA	NA	61	6.9859

### Sheet: MMB
Metadata		NanoSIMS D/H					Raman data
Sample	FISH Data	ROI Identifier	dDyeast	2σ	% D atom	2σ	ROI Identifier	% CD
Negative-0	G1	NA	NA	NA	NA	NA	5	0.210147
Negative-0	G4	NA	NA	NA	NA	NA	7	0.315326
Negative-0	G1	NA	NA	NA	NA	NA	8	0.0655548
Negative-0	G1	NA	NA	NA	NA	NA	9	0.125874
Negative-0	G1	NA	NA	NA	NA	NA	22	0.0855999
Negative-0	G1	NA	NA	NA	NA	NA	26	0.0562806
Negative-0	G1	NA	NA	NA	NA	NA	27	0.127479
Negative-0	G1	NA	NA	NA	NA	NA	28	0.25987
Negative-0	G3	NA	NA	NA	NA	NA	30	0.885173
Negative-0	Unknown	NA	NA	NA	NA	NA	31	0.0357622
Negative-0	G1	NA	NA	NA	NA	NA	32	0.257278
Negative-0	G1	NA	NA	NA	NA	NA	34	0.126052
Negative-0	G4	NA	NA	NA	NA	NA	35	0.0880095
Negative-1	G1	1	-44.7543	430.912	0.0151375	0.00431913	23	0.253753
Negative-1	G4	2	125.929	454.269	0.0178418	0.00441086	24	0.332316
Negative-1	G1	3	292.334	419.515	0.0204782	0.00426834	25	0.712014
Negative-1	G4	4	130.859	516.93	0.0179199	0.0046124	NA	NA
Negative-1	G1	5	313.568	428.52	0.0208146	0.00429424	NA	NA
Negative-1	G1	6	323.219	421.544	0.0209675	0.00426154	NA	NA
Negative-2	G1	1	80.3955	387.704	0.0171204	0.00422706	11	0.102115
Negative-2	G1	2	95.7016	412.338	0.0173629	0.00428955	12	0.125894
Negative-2	G1	3	61.4441	429.12	0.0168201	0.00433301	13	0.751397
Negative-2	G1	4	79.9393	393.205	0.0171132	0.00424091	14	0.803045
Negative-2	G1	5	141.431	406.731	0.0180874	0.00426941	15	0.18984
Negative-2	G1	6	404.848	476.924	0.0222607	0.00447247	16	0.233948
Negative-2	G1	7	227.25	414.484	0.0194471	0.00427428	17	0.649094
Negative-2	G4	8	284.575	457.46	0.0203553	0.00441892	18	NA
Negative-2	G1	9	146.221	396.65	0.0181633	0.0042395	19	0.0994716
Negative-2	G1	10	402.774	464.838	0.0222278	0.00441452	20	0.0030604
Negative-3	G1	3	226.663	459.834	0.0194378	0.0044341	1	0.129731
Negative-3	G1	2	186.62	388.627	0.0188034	0.00420441	2	NA
Negative-3	G4	5	252.759	422.718	0.0198512	0.0042952	3	NA
Negative-3	G4	4	73.2975	450.665	0.0170079	0.00439234	4	NA
Negative-3	G1	1	247.188	457.943	0.019763	0.00442583	NA	NA
ROI-2.1	Unknown	2	16157.2	4388.95	0.27119	0.00754875	10	0.335072
ROI-2.1	G1	7	8522.76	2439.18	0.1507	0.0048447	11	0.205946
ROI-2.1	G1	6	8544.77	2444.97	0.151048	0.00502817	12	0.145095
ROI-2.1	G1	4	12970.9	3574.73	0.220938	0.0055829	13	0.176098
ROI-2.1	G1	1	23443.1	6250.2	0.385907	0.00602365	14	0.216089
ROI-2.1	G1	5	5934.5	1780.37	0.109785	0.00492602	15	0.0403896
ROI-2.1	Unknown	3	18149.5	4898.29	0.302585	0.00985086	NA	NA
ROI-2.2	G1	NA	NA	NA	NA	NA	16	0.128604
ROI-2.2	G3	6	15052.6	4106.77	0.253775	0.00718116	17	NA
ROI-2.2	G1	5	13181.7	3628.64	0.224264	0.00585901	18	0.928372
ROI-2.2	G4	4	8877.41	2530.3	0.156304	0.00559306	19	0.528378
ROI-2.2	G1	3	12793.9	3529.65	0.218144	0.0059269	20	0.0205966
ROI-2.2	Unknown	2	5792.61	1746.51	0.107541	0.00569547	21	NA
ROI-2.2	G1	1	7173.17	2096.45	0.12937	0.00559049	22	0.0384277
ROI-2.3	G1	NA	NA	NA	NA	NA	2	0.151094
ROI-2.3	Unknown	NA	NA	NA	NA	NA	3	0.0248105
ROI-2.3	Unknown	NA	NA	NA	NA	NA	4	0.140291
ROI-2.3	G1	1	7269.93	2120.23	0.1309	0.00506809	5	0.160552
ROI-2.3	G1	4	13333.6	3667.14	0.226661	0.00488055	6	0.159936
ROI-2.3	G1	3	7784.5	2251.4	0.139033	0.00517705	7	0.235257
ROI-2.3	G4	2	8080.46	2327.1	0.143711	0.00543667	8	NA
ROI-2.3	G1	5	7281.01	2122.72	0.131075	0.00484219	9	0.0808063
ROI-2.4	G1	1	16165.2	4390.39	0.271315	0.00460344	25	0.406315
ROI-2.4	G4	4	24783	6592.59	0.406975	0.00541832	26	NA
ROI-2.4	G3	5	48433.4	12637.7	0.777387	0.00955546	28	0.359215
ROI-2.4	G1	3	11812.4	3278.65	0.202655	0.00482498	30	NA
ROI-2.4	Unknown	2	19058.6	5129.75	0.316905	0.00528809	31	NA
ROI-2.4	G1	NA	NA	NA	NA	NA	32	0.181079
ROI-2.4	Unknown	NA	NA	NA	NA	NA	33	0.240804
ROI-5	G1	NA	NA	NA	NA	NA	10	0.170892
ROI-5	G1	NA	NA	NA	NA	NA	11	0.141787
ROI-5	G1	NA	NA	NA	NA	NA	12	0.0935247
ROI-5	G1	NA	NA	NA	NA	NA	13	0.262814
ROI-5	G1	NA	NA	NA	NA	NA	17	0.131626
ROI-5	G4	NA	NA	NA	NA	NA	18	0.0774019
ROI-5	G1	NA	NA	NA	NA	NA	19	0.569228
ROI-5	G1	NA	NA	NA	NA	NA	20	0.150606
ROI-5	G1	NA	NA	NA	NA	NA	21	0.374725
ROI-5	G1	NA	NA	NA	NA	NA	22	0.301928
ROI-5	G1	NA	NA	NA	NA	NA	23	0.0196321
ROI-5	G1	NA	NA	NA	NA	NA	24	0.364594
ROI-5	G1	NA	NA	NA	NA	NA	25	0.0111884
ROI-5	G1	NA	NA	NA	NA	NA	26	0.178778
ROI-5	G1	NA	NA	NA	NA	NA	27	0.851748
ROI-5	G1	NA	NA	NA	NA	NA	28	0.586597
ROI-5	G1	NA	NA	NA	NA	NA	29	0.421115
ROI-5	G1	NA	NA	NA	NA	NA	30	0.328651
ROI-5	G4	NA	NA	NA	NA	NA	32	0.182939
ROI-5	G3	NA	NA	NA	NA	NA	33	0.700233
ROI-5	G1	NA	NA	NA	NA	NA	35	0.158801
ROI-5	G1	NA	NA	NA	NA	NA	36	0.38939
ROI-5	G1	NA	NA	NA	NA	NA	37	0.161486
ROI-5	G1	NA	NA	NA	NA	NA	38	0.245471
ROI-5	G1	NA	NA	NA	NA	NA	39	0.056243
ROI-5	G1	NA	NA	NA	NA	NA	40	0.47386
ROI-5	G1	NA	NA	NA	NA	NA	42	0.170236
ROI-5	G1	NA	NA	NA	NA	NA	44	0.261679
ROI-5	G1	NA	NA	NA	NA	NA	46	0.0611946
ROI-5	Unknown	NA	NA	NA	NA	NA	49	0.239638
ROI-5	G1	NA	NA	NA	NA	NA	52	0.106122
ROI-5	G1	NA	NA	NA	NA	NA	70	0.00988833
